# Developmental origins and evolution of pallial cell types and structures in birds

**DOI:** 10.1101/2024.04.30.591857

**Authors:** Bastienne Zaremba, Amir Fallahshahroudi, Céline Schneider, Julia Schmidt, Ioannis Sarropoulos, Evgeny Leushkin, Bianka Berki, Enya Van Poucke, Per Jensen, Rodrigo Senovilla-Ganzo, Francisca Hervas-Sotomayor, Nils Trost, Francesco Lamanna, Mari Sepp, Fernando García-Moreno, Henrik Kaessmann

**Affiliations:** Center for Molecular Biology (ZMBH), DKFZ-ZMBH Alliance, Heidelberg University, Heidelberg, Germany; Department of Medical Biochemistry and Microbiology, Biomedical Center (BMC), Uppsala University, Uppsala, Sweden; Wellcome Sanger Institute, Wellcome Genome Campus, _Hinxton_, Cambridge, UK; LOEWE Centre for Translational Biodiversity Genomics, _60325_ Frankfurt, Germany; Deep Sequencing Core Facility, CellNetworks Excellence Cluster, Heidelberg University, _Im Neuenheimer Feld 267_, _D-69120_, Heidelberg, Germany; IFM Biology, AVIAN Behavioural Genomics and Physiology group, Linköping University, Sweden; Achucarro Basque Center for Neuroscience, Scientific Park of the University of the Basque Country (UPV/EHU), _Leioa_, Spain; INRAE, LPGP, _Rennes_, France; Department of Neuroscience, Faculty of Medicine and Odontology, UPV/EHU, _Leioa_, Spain; IKERBASQUE Foundation, Bilbao, Spain

## Abstract

The advanced cognitive abilities of birds rival those of mammals and have been attributed to evolutionary innovations in the pallium. However, a comprehensive cellular characterization of this brain region in birds has been lacking. We scrutinized the structures, cell types and evolutionary origins of the avian pallium based on single-cell and spatial transcriptomics atlases for the adult and developing chicken, and comparisons to corresponding data from mammals and non-avian reptiles. We found that the avian pallium shares most inhibitory neuron types with other amniotes. While excitatory neuron repertoires in the (medial) hippocampal formation show high conservation, they substantially diverged in other pallial regions during avian evolution, defining novel structures like the avian-specific (dorsal) hyperpallium, whose neuronal gene expression identities partly converge during late development with those of the (ventral) nidopallium. Our work also unveils the evolutionary relationships of pallial structures across amniotes, like the previously unknown homology between avian (lateral) mesopallial and mammalian deep layer cortical neurons.

**One-Sentence Summary:** An avian neural cell type atlas illuminates the developmental origins and evolution of the amniote pallium.

---

Some bird species rival non-human primates in their intelligence (*1*). This observation has been attributed to an increase in relative brain size and cell density, and the presence of circuitries in the avian pallium akin to those of the mammalian isocortex (traditionally called neocortex) (*2*, *3*). The pallium, the equivalent of the dorsal telencephalon, is thought to be the brain region that has undergone the most dramatic morphological changes during the evolution of amniotes (i.e., mammals, birds, and non-avian reptiles) since their last common ancestor ∼320 million years ago (*4*). While in mammals the pallium mainly consists of layered structures, among them the isocortex, which is mostly derived from the dorsal pallium during development, the pallium of birds/reptiles mainly comprises the dorsal ventricular ridge (DVR), which is nuclear in organization and derives from the ventral and lateral pallia (Fig. 1A).

**Fig. 1.**

Cell type atlases of the pallium in amniotes. (**A**) Current models of amniote pallium evolution. (Top) Schematic representation of coronal sections of the telencephalon in lizard (left), chicken (middle), and mouse (right). Brightly colored areas represent the pallium divided into developmental, homologous sectors according to the tetrapartite pallium model (*6*). Mya, million years ago; DVR, dorsal ventricular ridge; Hc, hippocampus; Cla, claustrum; I, insular cortex; Pir, piriform cortex; PA, pallial amygdala. (Bottom) Schematic representation of regions constituting sensory circuits in the pallium of birds (left) and mammals (right), colored according to their role in the canonical circuit (illustrated on the far right). Colored areas indicate regions that are homologous according to the equivalent circuit hypothesis, given their comparable circuit functions across birds and mammals. HyperP, hyperpallium; HA, apical hyperpallium; IHA, intercalated hyperpallium; HD/HI, densocellular hyperpallium/intermediate hyperpallium; MesoP; mesopallium; NidoP, nidopallium; ArcoP, arcopallium; IT, intra-telencephalic. (**B**) Heatmap of selected marker gene expression across 237 clusters in snRNA-seq-based chicken pallium atlas, ordered by independently constructed cluster dendrogram. Barplots of cell numbers per cluster on the right are coloured by supertype annotation. (**C**) Uniform manifold approximation and projection (UMAP) of chicken pallium snRNA-seq atlas colored by supertype annotation. Dotted lines and text labels represent subclass annotations. (**D**) UMAP of snRNA-seq based green anole pallium atlas coloured by and labelled with subclass annotation. (**E**) UMAP of snRNA-seq and single-cell RNA sequencing-based mouse pallium atlas, colored by and labelled with subclass annotation (left), or colored according to underlying dataset (right).

The DVR is especially prominent in archosaurs (crocodilians and birds), and in contrast to non-avian reptiles, birds completely lack a layered cortex; instead, birds possess another nuclear structure, called the hyperpallium (encompassing the Wulst and a small caudal region), in its place (Fig. 1A). This anatomical dissimilarity has elicited the emergence of two major opposing views on the evolution of the amniote pallium. One focuses on circuitry and assumes homology for cell types carrying out comparable roles in the conserved circuit (*5*). The other postulates that homologous progenitor domains during development give rise to homologous adult structures, implying that shared circuitry across different pallial domains arose convergently during evolution (*6*). Recent pioneering single-cell molecular studies of the reptilian pallium (*7*) and of small regions in the pallium of songbirds (*8*) lend support to the latter hypothesis. However, cell type level characterizations of the complete avian pallium, and cross-amniote comparisons of this brain region using comparable data, have been lacking.

In this study, we generated a spatially resolved cell type atlases of the entire chicken pallium in adults and across *in ovo* development based on extensive single-nucleus RNA sequencing (snRNA-seq) and spatial transcriptomics datasets, as well as targeted epigenomic data (snATAc-seq). By comparing this atlas to corresponding data from mammals and non-avian reptiles, we trace the structures, cell types and development of the avian pallium as well as its evolutionary relationships with the pallia of the other two amniote lineages.
