## Supplementary_tables for "Developmental origins and evolution of pallial cell types and structures in birds": Table_S1.xlsx

### Sheet: Sheet1
library	platform	individual	dissection	age	species
SN553	10x v3(.1)	CHK 051022 F3	Wulst	~ 2 years	Gallus gallus
SN571	10x v3(.1)	CHK 051022 F3	anterior DVR	~ 2 years	Gallus gallus
SN572	10x v3(.1)	CHK 051022 F3	posterior DVR	~ 2 years	Gallus gallus
SN239	10x v3(.1)	CHK 170719 M2	B	~ 2 years	Gallus gallus
SN254	10x v3(.1)	CHK 170719 F4	B	~ 2 years	Gallus gallus
SN439	10x v3(.1)	CHK 170719 F3	B	~ 2 years	Gallus gallus
SN288	10x v3(.1)	CHK 170719 F4	B	~ 2 years	Gallus gallus
SN311	10x v3(.1)	CHK 170719 M1	B	~ 2 years	Gallus gallus
SN444	10x v3(.1)	CHK 170719 F3	B	~ 2 years	Gallus gallus
SN389	10x v3(.1)	CHK 170719 F4	A	~ 2 years	Gallus gallus
SN428	10x v3(.1)	CHK 170719 M1	A	~ 2 years	Gallus gallus
SN438	10x v3(.1)	CHK 170719 M1	A	~ 2 years	Gallus gallus
SN532	10x v3(.1)	CHK 170719 F3	A	~ 2 years	Gallus gallus
SN540	10x v3(.1)	CHK 170719 F3	A	~ 2 years	Gallus gallus
SN555	10x v3(.1)	CHK 051022 F3	medial P	~ 2 years	Gallus gallus
SN531	10x v3(.1)	CHK 170719 M2	C	~ 2 years	Gallus gallus
SN554	10x v3(.1)	CHK 051022 F3	Amygdala	~ 2 years	Gallus gallus
SN429	10x v3(.1)	CHK 170719 F4	C	~ 2 years	Gallus gallus
SN578	10x v3(.1)	CHK 200922 E19 93	Pallium ventral	E19	Gallus gallus
SN579	10x v3(.1)	CHK 200922 E19 93	Pallium dorsal	E19	Gallus gallus
SN577	10x v3(.1)	CHK 200922 E19 92	Pallium	E19	Gallus gallus
SN585	10x v3(.1)	CHK 200922 E19 92	Pallium dorsal	E19	Gallus gallus
SN586	10x v3(.1)	CHK 200922 E17 120	Pallium ventral	E17	Gallus gallus
SN587	10x v3(.1)	CHK 200922 E17 120	Pallium dorsal	E17	Gallus gallus
SN593	10x v3(.1)	CHK 220922 E17 121	Pallium	E17	Gallus gallus
SN551	10x v3(.1)	CHK 200922 E15 81	Pallium dorsal	E15	Gallus gallus
SN557	10x v3(.1)	CHK 200922 E15 81	Pallium ventral	E15	Gallus gallus
SN558	10x v3(.1)	CHK 200922 E15 82	Pallium dorsal	E15	Gallus gallus
SN561	10x v3(.1)	CHK 200922 E15 82	Pallium ventral	E15	Gallus gallus
SN559	10x v3(.1)	CHK 220922 E13 111	Pallium ventral	E13	Gallus gallus
SN560	10x v3(.1)	CHK 220922 E13 111	Pallium dorsal	E13	Gallus gallus
SN543	10x v3(.1)	CHK 060522 E11 51	Pallium dorsal	E11	Gallus gallus
SN544	10x v3(.1)	CHK 060522 E11 51	Pallium ventral	E11	Gallus gallus
SN556	10x v3(.1)	CHK 060522 E11 50	Pallium	E11	Gallus gallus
SN616	10x v3(.1)	CHK 060522 E9 31	Pallium	E9	Gallus gallus
SN617	10x v3(.1)	CHK 060522 E9 33	Pallium dorsal	E9	Gallus gallus
SN618	10x v3(.1)	CHK 060522 E9 33	Pallium ventral	E9	Gallus gallus
SN528	10x v3(.1)	CHK 060522 E8 61	Pallium	E8	Gallus gallus
SN537	10x v3(.1)	CHK 060522 E8 65	Pallium dorsal	E8	Gallus gallus
SN538	10x v3(.1)	CHK 060522 E8 65	Pallium ventral	E8	Gallus gallus
SN539	10x v3(.1)	CHK 060522 E8 64	Pallium dorsal	E8	Gallus gallus
SN527	10x v3(.1)	CHK 060522 E6 17	Pallium	E6	Gallus gallus
SN536	10x v3(.1)	CHK 060522 E6 16	Pallium	E6	Gallus gallus
sm154	10x multiome	CHK 051022 F2	Wulst	~ 2 years	Gallus gallus
sm155	10x multiome	CHK 051022 F2	DVR	~ 2 years	Gallus gallus
SN464	10x v3.1	ANO 080721 F3	Cortex	Unknown	Anolis carolinensis
SN470	10x v3.1	ANO 080721 F2	Cortex	Unknown	Anolis carolinensis
SN469	10x v3.1	ANO 080721 F3	DVR	Unknown	Anolis carolinensis
SN477	10x v3.1	ANO 080721 F2	DVR	Unknown	Anolis carolinensis
SN230	10x v3	MOU 020719 F1	Frontal cortex	9 weeks	Mus musculus
SN145	10x v3	MOU M2 260319	Frontal cortex	9 weeks	Mus musculus
SN475	10x v3.1	MOU 140921 M1	Ventral and lateral pallium derived	9 weeks	Mus musculus
SN489	10x v3.1	MOU 121021 F1	Ventral and lateral pallium derived	9 weeks	Mus musculus
