## Supplementary_tables for "Developmental origins and evolution of pallial cell types and structures in birds": Table_S2.xlsx

### Sheet: Sheet1
cluster_label	number of cells in cluster	class	subclass	supertype	class_marker_genes	subclass_marker_genes
Astrocytes	3918	Non-neuronal	Astrocytes	Astrocytes
Ex_101	77	Excitatory neurons	Ex_CACNA1H	Ex_CACNA1H_CPA6	SYT1, MAP2, SLC17A6	CACNA1H, LHX2
Ex_103	76	Excitatory neurons	Ex_CACNA1H	Ex_CACNA1H_KIT	SYT1, MAP2, SLC17A6	CACNA1H, LHX2
Ex_104	70	Excitatory neurons	Ex_CACNA1H	Ex_CACNA1H_KIT	SYT1, MAP2, SLC17A6	CACNA1H, LHX2
Ex_106	68	Excitatory neurons	Ex_CACNA1H	Ex_CACNA1H_LHX9	SYT1, MAP2, SLC17A6	CACNA1H, LHX2
Ex_110	53	Excitatory neurons	Ex_CACNA1H	Ex_CACNA1H_MCTP2	SYT1, MAP2, SLC17A6	CACNA1H, LHX2
Ex_111	52	Excitatory neurons	Ex_CACNA1H	Ex_CACNA1H_LHX9	SYT1, MAP2, SLC17A6	CACNA1H, LHX2
Ex_113	50	Excitatory neurons	Ex_CACNA1H	Ex_CACNA1H_PROX1	SYT1, MAP2, SLC17A6	CACNA1H, LHX2
Ex_116	37	Excitatory neurons	Ex_CACNA1H	Ex_CACNA1H_KIT	SYT1, MAP2, SLC17A6	CACNA1H, LHX2
Ex_117	30	Excitatory neurons	Ex_CACNA1H	Ex_CACNA1H_PROX1	SYT1, MAP2, SLC17A6	CACNA1H, LHX2
Ex_119	22	Excitatory neurons	Ex_CACNA1H	Ex_TSHZ2_NR4A2	SYT1, MAP2, SLC17A6	CACNA1H, LHX2
Ex_34	397	Excitatory neurons	Ex_CACNA1H	Ex_BCL6	SYT1, MAP2, SLC17A6	CACNA1H, LHX2
Ex_51	228	Excitatory neurons	Ex_CACNA1H	Ex_CACNA1H_MCTP2	SYT1, MAP2, SLC17A6	CACNA1H, LHX2
Ex_66	177	Excitatory neurons	Ex_CACNA1H	Ex_BCL6	SYT1, MAP2, SLC17A6	CACNA1H, LHX2
Ex_69	165	Excitatory neurons	Ex_CACNA1H	Ex_CACNA1H_LHX9	SYT1, MAP2, SLC17A6	CACNA1H, LHX2
Ex_71	160	Excitatory neurons	Ex_CACNA1H	Ex_CACNA1H_KIT	SYT1, MAP2, SLC17A6	CACNA1H, LHX2
Ex_72	153	Excitatory neurons	Ex_CACNA1H	Ex_CACNA1H_PROX1	SYT1, MAP2, SLC17A6	CACNA1H, LHX2
Ex_75	149	Excitatory neurons	Ex_CACNA1H	Ex_CACNA1H_CPA6	SYT1, MAP2, SLC17A6	CACNA1H, LHX2
Ex_77	135	Excitatory neurons	Ex_CACNA1H	Ex_CACNA1H_MCTP2	SYT1, MAP2, SLC17A6	CACNA1H, LHX2
Ex_78	135	Excitatory neurons	Ex_CACNA1H	Ex_CACNA1H_PROX1	SYT1, MAP2, SLC17A6	CACNA1H, LHX2
Ex_83	111	Excitatory neurons	Ex_CACNA1H	Ex_CACNA1H_PROX1	SYT1, MAP2, SLC17A6	CACNA1H, LHX2
Ex_86	109	Excitatory neurons	Ex_CACNA1H	Ex_CACNA1H_PROX1	SYT1, MAP2, SLC17A6	CACNA1H, LHX2
Ex_92	92	Excitatory neurons	Ex_CACNA1H	Ex_CACNA1H_LHX9	SYT1, MAP2, SLC17A6	CACNA1H, LHX2
Ex_93	88	Excitatory neurons	Ex_CACNA1H	Ex_TSHZ2_NR4A2	SYT1, MAP2, SLC17A6	CACNA1H, LHX2
Ex_96	81	Excitatory neurons	Ex_CACNA1H	Ex_CACNA1H_KIT	SYT1, MAP2, SLC17A6	CACNA1H, LHX2
Ex_13	780	Excitatory neurons	Ex_DACH2_CALCR	Ex_DACH2_ZMAT4	SYT1, MAP2, SLC17A6	DACH2, CALCR
Ex_14	741	Excitatory neurons	Ex_DACH2_CALCR	Ex_DACH2_ITGA9	SYT1, MAP2, SLC17A6	DACH2, CALCR
Ex_15	692	Excitatory neurons	Ex_DACH2_CALCR	Ex_DACH2_ZMAT4	SYT1, MAP2, SLC17A6	DACH2, CALCR
Ex_31	422	Excitatory neurons	Ex_DACH2_CALCR	Ex_DACH2_ITGA9	SYT1, MAP2, SLC17A6	DACH2, CALCR
Ex_33	399	Excitatory neurons	Ex_DACH2_CALCR	Ex_DACH2_ZMAT4	SYT1, MAP2, SLC17A6	DACH2, CALCR
Ex_35	388	Excitatory neurons	Ex_DACH2_CALCR	Ex_DACH2_TAC1	SYT1, MAP2, SLC17A6	DACH2, CALCR
Ex_36	387	Excitatory neurons	Ex_DACH2_CALCR	Ex_DACH2_CEMIP	SYT1, MAP2, SLC17A6	DACH2, CALCR
Ex_39	338	Excitatory neurons	Ex_DACH2_CALCR	Ex_DACH2_SLIT2	SYT1, MAP2, SLC17A6	DACH2, CALCR
Ex_40	329	Excitatory neurons	Ex_DACH2_CALCR	Ex_DACH2_ZMAT4	SYT1, MAP2, SLC17A6	DACH2, CALCR
Ex_42	316	Excitatory neurons	Ex_DACH2_CALCR	Ex_DACH2_RORB	SYT1, MAP2, SLC17A6	DACH2, CALCR
Ex_48	246	Excitatory neurons	Ex_DACH2_CALCR	Ex_DACH2_RORB	SYT1, MAP2, SLC17A6	DACH2, CALCR
Ex_50	235	Excitatory neurons	Ex_DACH2_CALCR	Ex_DACH2_CEMIP	SYT1, MAP2, SLC17A6	DACH2, CALCR
Ex_52	224	Excitatory neurons	Ex_DACH2_CALCR	Ex_DACH2_ZMAT4	SYT1, MAP2, SLC17A6	DACH2, CALCR
Ex_53	222	Excitatory neurons	Ex_DACH2_CALCR	Ex_DACH2_TAC1	SYT1, MAP2, SLC17A6	DACH2, CALCR
Ex_57	209	Excitatory neurons	Ex_DACH2_CALCR	Ex_DACH2_ITGA9	SYT1, MAP2, SLC17A6	DACH2, CALCR
Ex_58	207	Excitatory neurons	Ex_DACH2_CALCR	Ex_DACH2_SLIT2	SYT1, MAP2, SLC17A6	DACH2, CALCR
Ex_64	182	Excitatory neurons	Ex_DACH2_CALCR	Ex_DACH2_ZMAT4	SYT1, MAP2, SLC17A6	DACH2, CALCR
Ex_80	128	Excitatory neurons	Ex_DACH2_CALCR	Ex_DACH2_ITGA9	SYT1, MAP2, SLC17A6	DACH2, CALCR
Ex_11	926	Excitatory neurons	Ex_DACH2_SV2C	Ex_DACH2_ADAMTS5	SYT1, MAP2, SLC17A6	DACH2, SV2C
Ex_12	924	Excitatory neurons	Ex_DACH2_SV2C	Ex_DACH2_NR4A3	SYT1, MAP2, SLC17A6	DACH2, SV2C
Ex_16	614	Excitatory neurons	Ex_DACH2_SV2C	Ex_DACH2_GRIK4	SYT1, MAP2, SLC17A6	DACH2, SV2C
Ex_19	592	Excitatory neurons	Ex_DACH2_SV2C	Ex_DACH2_ADAMTS5	SYT1, MAP2, SLC17A6	DACH2, SV2C
Ex_2	3169	Excitatory neurons	Ex_DACH2_SV2C	Ex_DACH2_MGAT4C	SYT1, MAP2, SLC17A6	DACH2, SV2C
Ex_20	572	Excitatory neurons	Ex_DACH2_SV2C	Ex_DACH2_LHX2	SYT1, MAP2, SLC17A6	DACH2, SV2C
Ex_21	569	Excitatory neurons	Ex_DACH2_SV2C	Ex_DACH2_NR4A3	SYT1, MAP2, SLC17A6	DACH2, SV2C
Ex_3	2847	Excitatory neurons	Ex_DACH2_SV2C	Ex_DACH2_ADAMTS5	SYT1, MAP2, SLC17A6	DACH2, SV2C
Ex_30	454	Excitatory neurons	Ex_DACH2_SV2C	Ex_DACH2_NR4A3	SYT1, MAP2, SLC17A6	DACH2, SV2C
Ex_37	363	Excitatory neurons	Ex_DACH2_SV2C	Ex_DACH2_LHX2	SYT1, MAP2, SLC17A6	DACH2, SV2C
Ex_38	352	Excitatory neurons	Ex_DACH2_SV2C	Ex_DACH2_LUZP2	SYT1, MAP2, SLC17A6	DACH2, SV2C
Ex_4	2231	Excitatory neurons	Ex_DACH2_SV2C	Ex_DACH2_MGAT4C	SYT1, MAP2, SLC17A6	DACH2, SV2C
Ex_45	277	Excitatory neurons	Ex_DACH2_SV2C	Ex_DACH2_LUZP2	SYT1, MAP2, SLC17A6	DACH2, SV2C
Ex_49	243	Excitatory neurons	Ex_DACH2_SV2C	Ex_DACH2_GRIK4	SYT1, MAP2, SLC17A6	DACH2, SV2C
Ex_5	1307	Excitatory neurons	Ex_DACH2_SV2C	Ex_DACH2_MGAT4C	SYT1, MAP2, SLC17A6	DACH2, SV2C
Ex_56	212	Excitatory neurons	Ex_DACH2_SV2C	Ex_DACH2_LHX2	SYT1, MAP2, SLC17A6	DACH2, SV2C
Ex_6	1223	Excitatory neurons	Ex_DACH2_SV2C	Ex_DACH2_ADAMTS5	SYT1, MAP2, SLC17A6	DACH2, SV2C
Ex_7	1207	Excitatory neurons	Ex_DACH2_SV2C	Ex_DACH2_MGAT4C	SYT1, MAP2, SLC17A6	DACH2, SV2C
Ex_74	149	Excitatory neurons	Ex_DACH2_SV2C	Ex_DACH2_LHX2	SYT1, MAP2, SLC17A6	DACH2, SV2C
Ex_8	1168	Excitatory neurons	Ex_DACH2_SV2C	Ex_DACH2_GRIK4	SYT1, MAP2, SLC17A6	DACH2, SV2C
Ex_89	107	Excitatory neurons	Ex_DACH2_SV2C	Ex_DACH2_LUZP2	SYT1, MAP2, SLC17A6	DACH2, SV2C
Ex_9	1036	Excitatory neurons	Ex_DACH2_SV2C	Ex_DACH2_MGAT4C	SYT1, MAP2, SLC17A6	DACH2, SV2C
Ex_91	100	Excitatory neurons	Ex_DACH2_SV2C	Ex_DACH2_LUZP2	SYT1, MAP2, SLC17A6	DACH2, SV2C
Ex_114	46	Excitatory neurons	Ex_KIAA1217	Ex_KIAA1217	SYT1, MAP2, SLC17A6	SATB2, KIAA1217
Ex_118	22	Excitatory neurons	Ex_KIAA1217	Ex_KIAA1217	SYT1, MAP2, SLC17A6	SATB2, KIAA1217
Ex_46	264	Excitatory neurons	Ex_KIAA1217	Ex_KIAA1217	SYT1, MAP2, SLC17A6	SATB2, KIAA1217
Ex_63	184	Excitatory neurons	Ex_KIAA1217	Ex_KIAA1217	SYT1, MAP2, SLC17A6	SATB2, KIAA1217
Ex_65	181	Excitatory neurons	Ex_KIAA1217	Ex_KIAA1217	SYT1, MAP2, SLC17A6	SATB2, KIAA1217
Ex_67	166	Excitatory neurons	Ex_KIAA1217	Ex_KIAA1217	SYT1, MAP2, SLC17A6	SATB2, KIAA1217
Ex_79	129	Excitatory neurons	Ex_KIAA1217	Ex_KIAA1217	SYT1, MAP2, SLC17A6	SATB2, KIAA1217
Ex_82	122	Excitatory neurons	Ex_KIAA1217	Ex_KIAA1217	SYT1, MAP2, SLC17A6	SATB2, KIAA1217
Ex_84	109	Excitatory neurons	Ex_KIAA1217	Ex_KIAA1217_BCL6	SYT1, MAP2, SLC17A6	SATB2, KIAA1217
Ex_87	108	Excitatory neurons	Ex_KIAA1217	Ex_KIAA1217	SYT1, MAP2, SLC17A6	SATB2, KIAA1217
Ex_90	103	Excitatory neurons	Ex_KIAA1217	Ex_KIAA1217_BCL6	SYT1, MAP2, SLC17A6	SATB2, KIAA1217
Ex_98	80	Excitatory neurons	Ex_KIAA1217	Ex_KIAA1217_BCL6	SYT1, MAP2, SLC17A6	SATB2, KIAA1217
Ex_100	77	Excitatory neurons	Ex_Pre	Ex_Pre_SATB2	SYT1, MAP2, SLC17A6	SOX4
Ex_102	76	Excitatory neurons	Ex_Pre	Ex_Pre_SATB2	SYT1, MAP2, SLC17A6	SOX4
Ex_108	66	Excitatory neurons	Ex_Pre	Ex_Pre_KCNH7	SYT1, MAP2, SLC17A6	SOX4
Ex_115	44	Excitatory neurons	Ex_Pre	Ex_Pre_KCNH7	SYT1, MAP2, SLC17A6	SOX4
Ex_44	285	Excitatory neurons	Ex_Pre	Ex_Pre_KCNH7	SYT1, MAP2, SLC17A6	SOX4
Ex_54	219	Excitatory neurons	Ex_Pre	Ex_Pre_KCNH7	SYT1, MAP2, SLC17A6	SOX4
Ex_62	187	Excitatory neurons	Ex_Pre	Ex_Pre_KCNH7	SYT1, MAP2, SLC17A6	SOX4
Ex_68	166	Excitatory neurons	Ex_Pre	Ex_Pre_KCNH7	SYT1, MAP2, SLC17A6	SOX4
Ex_73	153	Excitatory neurons	Ex_Pre	Ex_Pre_KCNH7	SYT1, MAP2, SLC17A6	SOX4
Ex_76	138	Excitatory neurons	Ex_Pre	Ex_Pre_KCNH7	SYT1, MAP2, SLC17A6	SOX4
Ex_81	125	Excitatory neurons	Ex_Pre	Ex_Pre_KCNH7	SYT1, MAP2, SLC17A6	SOX4
Ex_85	109	Excitatory neurons	Ex_Pre	Ex_Pre_KCNH7	SYT1, MAP2, SLC17A6	SOX4
Ex_94	86	Excitatory neurons	Ex_Pre	Ex_Pre_KCNH7	SYT1, MAP2, SLC17A6	SOX4
Ex_95	85	Excitatory neurons	Ex_Pre	Ex_Pre_SATB2	SYT1, MAP2, SLC17A6	SOX4
Ex_99	79	Excitatory neurons	Ex_Pre	Ex_Pre_SATB2	SYT1, MAP2, SLC17A6	SOX4
Ex_1	3405	Excitatory neurons	Ex_SATB2	Ex_SATB2_SOX6	SYT1, MAP2, SLC17A6	SATB2, low RORB
Ex_10	977	Excitatory neurons	Ex_SATB2	Ex_SATB2_FOXP2	SYT1, MAP2, SLC17A6	SATB2, low RORB
Ex_105	68	Excitatory neurons	Ex_SATB2	Ex_SATB2_ZNF385B	SYT1, MAP2, SLC17A6	SATB2, low RORB
Ex_17	598	Excitatory neurons	Ex_SATB2	Ex_SATB2_SOX6	SYT1, MAP2, SLC17A6	SATB2, low RORB
Ex_18	594	Excitatory neurons	Ex_SATB2	Ex_SATB2_OVOA	SYT1, MAP2, SLC17A6	SATB2, low RORB
Ex_22	516	Excitatory neurons	Ex_SATB2	Ex_SATB2_ZNF385B	SYT1, MAP2, SLC17A6	SATB2, low RORB
Ex_23	513	Excitatory neurons	Ex_SATB2	Ex_SATB2_SOX6	SYT1, MAP2, SLC17A6	SATB2, low RORB
Ex_24	505	Excitatory neurons	Ex_SATB2	Ex_SATB2_ZNF385B	SYT1, MAP2, SLC17A6	SATB2, low RORB
Ex_25	503	Excitatory neurons	Ex_SATB2	Ex_SATB2_SOX6	SYT1, MAP2, SLC17A6	SATB2, low RORB
Ex_26	487	Excitatory neurons	Ex_SATB2	Ex_SATB2_SOX6	SYT1, MAP2, SLC17A6	SATB2, low RORB
Ex_27	476	Excitatory neurons	Ex_SATB2	Ex_SATB2_OVOA	SYT1, MAP2, SLC17A6	SATB2, low RORB
Ex_28	475	Excitatory neurons	Ex_SATB2	Ex_SATB2_ZNF385B	SYT1, MAP2, SLC17A6	SATB2, low RORB
Ex_29	463	Excitatory neurons	Ex_SATB2	Ex_SATB2_SOX6	SYT1, MAP2, SLC17A6	SATB2, low RORB
Ex_32	409	Excitatory neurons	Ex_SATB2	Ex_SATB2_FOXP2	SYT1, MAP2, SLC17A6	SATB2, low RORB
Ex_41	324	Excitatory neurons	Ex_SATB2	Ex_SATB2_SOX6	SYT1, MAP2, SLC17A6	SATB2, low RORB
Ex_43	296	Excitatory neurons	Ex_SATB2	Ex_SATB2_SOX6	SYT1, MAP2, SLC17A6	SATB2, low RORB
Ex_47	247	Excitatory neurons	Ex_SATB2	Ex_SATB2_OVOA	SYT1, MAP2, SLC17A6	SATB2, low RORB
Ex_55	214	Excitatory neurons	Ex_SATB2	Ex_SATB2_FOXP2	SYT1, MAP2, SLC17A6	SATB2, low RORB
Ex_59	206	Excitatory neurons	Ex_SATB2	Ex_SATB2_OVOA	SYT1, MAP2, SLC17A6	SATB2, low RORB
Ex_60	198	Excitatory neurons	Ex_SATB2	Ex_SATB2_FOXP2	SYT1, MAP2, SLC17A6	SATB2, low RORB
Ex_61	191	Excitatory neurons	Ex_SATB2	Ex_SATB2_OVOA	SYT1, MAP2, SLC17A6	SATB2, low RORB
Ex_70	162	Excitatory neurons	Ex_SATB2	Ex_SATB2_SOX6	SYT1, MAP2, SLC17A6	SATB2, low RORB
Ex_107	68	Excitatory neurons	Ex_TCF7L2	Ex_TCF7L2	SYT1, MAP2, SLC17A6	TCF7L2
Ex_109	62	Excitatory neurons	Ex_TCF7L2	Ex_TCF7L2	SYT1, MAP2, SLC17A6	TCF7L3
Ex_112	52	Excitatory neurons	Ex_TCF7L2	Ex_TCF7L2	SYT1, MAP2, SLC17A6	TCF7L4
Ex_120	16	Excitatory neurons	Ex_TCF7L2	Ex_TCF7L2	SYT1, MAP2, SLC17A6	TCF7L5
Ex_88	108	Excitatory neurons	Ex_TCF7L2	Ex_TCF7L2	SYT1, MAP2, SLC17A6	TCF7L6
Ex_97	81	Excitatory neurons	Ex_TCF7L2	Ex_TCF7L2	SYT1, MAP2, SLC17A6	TCF7L7
Microglia	2282	Non-neuronal	Immune cells	Microglia	TMEM119
T-cells	32	Non-neuronal	Immune cells	T-cells	TMEM119
In_100	43	Inhibitory neurons	Inh_CGE_like	Inh_CGE_like_CACNA2D3	SYT1, MAP2, GAD1, GAD2	NR2E1, ADARB2
In_104	32	Inhibitory neurons	Inh_CGE_like	Inh_CGE_like_CACNA2D3	SYT1, MAP2, GAD1, GAD2	NR2E1, ADARB2
In_41	146	Inhibitory neurons	Inh_CGE_like	Inh_CGE_like_MAN1A1	SYT1, MAP2, GAD1, GAD2	NR2E1, ADARB2
In_48	120	Inhibitory neurons	Inh_CGE_like	Inh_CGE_like_MAN1A1	SYT1, MAP2, GAD1, GAD2	NR2E1, ADARB2
In_52	109	Inhibitory neurons	Inh_CGE_like	Inh_CGE_like_CACNA1B	SYT1, MAP2, GAD1, GAD2	NR2E1, ADARB2
In_54	108	Inhibitory neurons	Inh_CGE_like	Inh_CGE_like_CACNA1B	SYT1, MAP2, GAD1, GAD2	NR2E1, ADARB2
In_55	103	Inhibitory neurons	Inh_CGE_like	Inh_CGE_like_CACNA1B	SYT1, MAP2, GAD1, GAD2	NR2E1, ADARB2
In_56	100	Inhibitory neurons	Inh_CGE_like	Inh_CGE_like_CACNA1B	SYT1, MAP2, GAD1, GAD2	NR2E1, ADARB2
In_64	94	Inhibitory neurons	Inh_CGE_like	Inh_CGE_like_CACNA1B	SYT1, MAP2, GAD1, GAD2	NR2E1, ADARB2
In_72	81	Inhibitory neurons	Inh_CGE_like	Inh_CGE_like_MAN1A1	SYT1, MAP2, GAD1, GAD2	NR2E1, ADARB2
In_73	79	Inhibitory neurons	Inh_CGE_like	Inh_CGE_like_MAN1A1	SYT1, MAP2, GAD1, GAD2	NR2E1, ADARB2
In_78	73	Inhibitory neurons	Inh_CGE_like	Inh_CGE_like_MAN1A1	SYT1, MAP2, GAD1, GAD2	NR2E1, ADARB2
In_79	72	Inhibitory neurons	Inh_CGE_like	Inh_CGE_like_CACNA1B	SYT1, MAP2, GAD1, GAD2	NR2E1, ADARB2
In_82	68	Inhibitory neurons	Inh_CGE_like	Inh_CGE_like_MAN1A1	SYT1, MAP2, GAD1, GAD2	NR2E1, ADARB2
In_83	65	Inhibitory neurons	Inh_CGE_like	Inh_CGE_like_CACNA1B	SYT1, MAP2, GAD1, GAD2	NR2E1, ADARB2
In_87	61	Inhibitory neurons	Inh_CGE_like	Inh_CGE_like_CACNA2D3	SYT1, MAP2, GAD1, GAD2	NR2E1, ADARB2
In_88	59	Inhibitory neurons	Inh_CGE_like	Inh_CGE_like_CACNA2D3	SYT1, MAP2, GAD1, GAD2	NR2E1, ADARB2
In_98	47	Inhibitory neurons	Inh_CGE_like	Inh_CGE_like_CACNA1B	SYT1, MAP2, GAD1, GAD2	NR2E1, ADARB2
In_99	46	Inhibitory neurons	Inh_CGE_like	Inh_CGE_like_CACNA1B	SYT1, MAP2, GAD1, GAD2	NR2E1, ADARB2
In_1	2557	Inhibitory neurons	Inh_LGE_like	Inh_LGE_like_FOXP2	SYT1, MAP2, GAD1, GAD2	MEIS2
In_101	40	Inhibitory neurons	Inh_LGE_like	Inh_OB_CPA6	SYT1, MAP2, GAD1, GAD2	MEIS2
In_105	28	Inhibitory neurons	Inh_LGE_like	Inh_LGE_like_STK31	SYT1, MAP2, GAD1, GAD2	MEIS2
In_108	23	Inhibitory neurons	Inh_LGE_like	Inh_LGE_like_CHODL	SYT1, MAP2, GAD1, GAD2	MEIS2
In_109	23	Inhibitory neurons	Inh_LGE_like	Inh_OB_CPA6	SYT1, MAP2, GAD1, GAD2	MEIS2
In_13	362	Inhibitory neurons	Inh_LGE_like	Inh_LGE_like_FOXP1_DGKH	SYT1, MAP2, GAD1, GAD2	MEIS2
In_14	361	Inhibitory neurons	Inh_LGE_like	Inh_LGE_like_FOXP1_SGCG	SYT1, MAP2, GAD1, GAD2	MEIS2
In_15	346	Inhibitory neurons	Inh_LGE_like	Inh_LGE_like_FOXP1_SGCG	SYT1, MAP2, GAD1, GAD2	MEIS2
In_2	1449	Inhibitory neurons	Inh_LGE_like	Inh_LGE_like_FOXP2	SYT1, MAP2, GAD1, GAD2	MEIS2
In_20	310	Inhibitory neurons	Inh_LGE_like	Inh_LGE_like_FOXP1_DGKH	SYT1, MAP2, GAD1, GAD2	MEIS2
In_24	268	Inhibitory neurons	Inh_LGE_like	Inh_LGE_like_FOXP1_DGKH	SYT1, MAP2, GAD1, GAD2	MEIS2
In_25	255	Inhibitory neurons	Inh_LGE_like	Inh_LGE_like_FOXP1_SGCG	SYT1, MAP2, GAD1, GAD2	MEIS2
In_28	232	Inhibitory neurons	Inh_LGE_like	Inh_LGE_like_FOXP1_SGCG	SYT1, MAP2, GAD1, GAD2	MEIS2
In_29	221	Inhibitory neurons	Inh_LGE_like	Inh_LGE_like_FOXP2	SYT1, MAP2, GAD1, GAD2	MEIS2
In_3	1275	Inhibitory neurons	Inh_LGE_like	Inh_LGE_like_FOXP2	SYT1, MAP2, GAD1, GAD2	MEIS2
In_37	182	Inhibitory neurons	Inh_LGE_like	Inh_LGE_like_FOXP1_DGKH	SYT1, MAP2, GAD1, GAD2	MEIS2
In_38	167	Inhibitory neurons	Inh_LGE_like	Inh_LGE_like_FOXP1_DGKH	SYT1, MAP2, GAD1, GAD2	MEIS2
In_39	166	Inhibitory neurons	Inh_LGE_like	Inh_LGE_like_FOXP1_SGCG	SYT1, MAP2, GAD1, GAD2	MEIS2
In_4	1171	Inhibitory neurons	Inh_LGE_like	Inh_LGE_like_FOXP2	SYT1, MAP2, GAD1, GAD2	MEIS2
In_43	138	Inhibitory neurons	Inh_LGE_like	Inh_LGE_like_FOXP1_DGKH	SYT1, MAP2, GAD1, GAD2	MEIS2
In_45	131	Inhibitory neurons	Inh_LGE_like	Inh_LGE_like_FOXP1_SGCG	SYT1, MAP2, GAD1, GAD2	MEIS2
In_46	126	Inhibitory neurons	Inh_LGE_like	Inh_LGE_like_FOXP1_DGKH	SYT1, MAP2, GAD1, GAD2	MEIS2
In_49	117	Inhibitory neurons	Inh_LGE_like	Inh_OB_CPA6	SYT1, MAP2, GAD1, GAD2	MEIS2
In_5	1014	Inhibitory neurons	Inh_LGE_like	Inh_LGE_like_FOXP2	SYT1, MAP2, GAD1, GAD2	MEIS2
In_53	108	Inhibitory neurons	Inh_LGE_like	Inh_LGE_like_FOXP1_DGKH	SYT1, MAP2, GAD1, GAD2	MEIS2
In_6	809	Inhibitory neurons	Inh_LGE_like	Inh_LGE_like_FOXP2	SYT1, MAP2, GAD1, GAD2	MEIS2
In_60	99	Inhibitory neurons	Inh_LGE_like	Inh_LGE_like_FOXP1_SGCG	SYT1, MAP2, GAD1, GAD2	MEIS2
In_62	96	Inhibitory neurons	Inh_LGE_like	Inh_LGE_like_FOXP1_DGKH	SYT1, MAP2, GAD1, GAD2	MEIS2
In_66	91	Inhibitory neurons	Inh_LGE_like	Inh_OB_CPA6	SYT1, MAP2, GAD1, GAD2	MEIS2
In_67	91	Inhibitory neurons	Inh_LGE_like	Inh_LGE_like_FOXP1_SGCG	SYT1, MAP2, GAD1, GAD2	MEIS2
In_69	84	Inhibitory neurons	Inh_LGE_like	Inh_OB_FGFRL1	SYT1, MAP2, GAD1, GAD2	MEIS2
In_7	701	Inhibitory neurons	Inh_LGE_like	Inh_LGE_like_FOXP2	SYT1, MAP2, GAD1, GAD2	MEIS2
In_75	77	Inhibitory neurons	Inh_LGE_like	Inh_LGE_like_FOXP1_DGKH	SYT1, MAP2, GAD1, GAD2	MEIS2
In_84	64	Inhibitory neurons	Inh_LGE_like	Inh_LGE_like_FOXP1_SGCG	SYT1, MAP2, GAD1, GAD2	MEIS2
In_86	61	Inhibitory neurons	Inh_LGE_like	Inh_OB_CPA6	SYT1, MAP2, GAD1, GAD2	MEIS2
In_9	493	Inhibitory neurons	Inh_LGE_like	Inh_LGE_like_FOXP2	SYT1, MAP2, GAD1, GAD2	MEIS2
In_92	55	Inhibitory neurons	Inh_LGE_like	Inh_LGE_like_FOXP1_SGCG	SYT1, MAP2, GAD1, GAD2	MEIS2
In_97	47	Inhibitory neurons	Inh_LGE_like	Inh_LGE_like_FOXP1_DGKH	SYT1, MAP2, GAD1, GAD2	MEIS2
In_50	113	Inhibitory neurons	Inh_LGE_like_Pre	Inh_LGE_like_Pre	SYT1, MAP2, GAD1, GAD2	MEIS2, SOX4
In_51	112	Inhibitory neurons	Inh_LGE_like_Pre	Inh_LGE_like_Pre	SYT1, MAP2, GAD1, GAD2	MEIS2, SOX4
In_58	100	Inhibitory neurons	Inh_LGE_like_Pre	Inh_LGE_like_Pre	SYT1, MAP2, GAD1, GAD2	MEIS2, SOX4
In_76	76	Inhibitory neurons	Inh_LGE_like_Pre	Inh_LGE_like_Pre	SYT1, MAP2, GAD1, GAD2	MEIS2, SOX4
In_10	409	Inhibitory neurons	Inh_MGE_like	Inh_MGE_like_SST_PVALB	SYT1, MAP2, GAD1, GAD2	LHX6, SOX6
In_102	39	Inhibitory neurons	Inh_MGE_like	Inh_MGE_like_ST18	SYT1, MAP2, GAD1, GAD2	LHX6, SOX6
In_103	36	Inhibitory neurons	Inh_MGE_like	Inh_MGE_like_ST18_PVALB	SYT1, MAP2, GAD1, GAD2	LHX6, SOX6
In_106	26	Inhibitory neurons	Inh_MGE_like	Inh_MGE_like_ST18	SYT1, MAP2, GAD1, GAD2	LHX6, SOX6
In_107	24	Inhibitory neurons	Inh_MGE_like	Inh_MGE_like_ST18	SYT1, MAP2, GAD1, GAD2	LHX6, SOX6
In_11	395	Inhibitory neurons	Inh_MGE_like	Inh_MGE_like_SST_PVALB	SYT1, MAP2, GAD1, GAD2	LHX6, SOX6
In_12	384	Inhibitory neurons	Inh_MGE_like	Inh_MGE_like_SST_PVALB	SYT1, MAP2, GAD1, GAD2	LHX6, SOX6
In_16	342	Inhibitory neurons	Inh_MGE_like	Inh_MGE_like_SST_SLC24A2	SYT1, MAP2, GAD1, GAD2	LHX6, SOX6
In_17	342	Inhibitory neurons	Inh_MGE_like	Inh_MGE_like_SST_PVALB	SYT1, MAP2, GAD1, GAD2	LHX6, SOX6
In_18	324	Inhibitory neurons	Inh_MGE_like	Inh_MGE_like_SST_PVALB	SYT1, MAP2, GAD1, GAD2	LHX6, SOX6
In_19	317	Inhibitory neurons	Inh_MGE_like	Inh_MGE_like_SST_ABI3BP	SYT1, MAP2, GAD1, GAD2	LHX6, SOX6
In_21	304	Inhibitory neurons	Inh_MGE_like	Inh_MGE_like_SST_PVALB	SYT1, MAP2, GAD1, GAD2	LHX6, SOX6
In_22	297	Inhibitory neurons	Inh_MGE_like	Inh_MGE_like_SST_PVALB	SYT1, MAP2, GAD1, GAD2	LHX6, SOX6
In_23	277	Inhibitory neurons	Inh_MGE_like	Inh_MGE_like_ANO1	SYT1, MAP2, GAD1, GAD2	LHX6, SOX6
In_26	252	Inhibitory neurons	Inh_MGE_like	Inh_MGE_like_SST_ABI3BP	SYT1, MAP2, GAD1, GAD2	LHX6, SOX6
In_27	233	Inhibitory neurons	Inh_MGE_like	Inh_MGE_like_SST_SLC24A2	SYT1, MAP2, GAD1, GAD2	LHX6, SOX6
In_30	218	Inhibitory neurons	Inh_MGE_like	Inh_MGE_like_ANO1	SYT1, MAP2, GAD1, GAD2	LHX6, SOX6
In_31	214	Inhibitory neurons	Inh_MGE_like	Inh_MGE_like_SST_PVALB	SYT1, MAP2, GAD1, GAD2	LHX6, SOX6
In_32	212	Inhibitory neurons	Inh_MGE_like	Inh_MGE_like_SST_PVALB	SYT1, MAP2, GAD1, GAD2	LHX6, SOX6
In_33	210	Inhibitory neurons	Inh_MGE_like	Inh_MGE_like_SST_SLC24A2	SYT1, MAP2, GAD1, GAD2	LHX6, SOX6
In_34	203	Inhibitory neurons	Inh_MGE_like	Inh_MGE_like_SST_PVALB	SYT1, MAP2, GAD1, GAD2	LHX6, SOX6
In_35	191	Inhibitory neurons	Inh_MGE_like	Inh_MGE_like_SST_SLC24A2	SYT1, MAP2, GAD1, GAD2	LHX6, SOX6
In_36	188	Inhibitory neurons	Inh_MGE_like	Inh_MGE_like_SST_SLC24A2	SYT1, MAP2, GAD1, GAD2	LHX6, SOX6
In_40	148	Inhibitory neurons	Inh_MGE_like	Inh_MGE_like_SST_SLC24A2	SYT1, MAP2, GAD1, GAD2	LHX6, SOX6
In_42	145	Inhibitory neurons	Inh_MGE_like	Inh_MGE_like_SST_PVALB	SYT1, MAP2, GAD1, GAD2	LHX6, SOX6
In_44	138	Inhibitory neurons	Inh_MGE_like	Inh_MGE_like_SST_ABI3BP	SYT1, MAP2, GAD1, GAD2	LHX6, SOX6
In_47	120	Inhibitory neurons	Inh_MGE_like	Inh_MGE_like_SST_PVALB	SYT1, MAP2, GAD1, GAD2	LHX6, SOX6
In_57	100	Inhibitory neurons	Inh_MGE_like	Inh_MGE_like_SST_ABI3BP	SYT1, MAP2, GAD1, GAD2	LHX6, SOX6
In_59	99	Inhibitory neurons	Inh_MGE_like	Inh_MGE_like_ANO1	SYT1, MAP2, GAD1, GAD2	LHX6, SOX6
In_61	99	Inhibitory neurons	Inh_MGE_like	Inh_MGE_like_SST_SLC24A2	SYT1, MAP2, GAD1, GAD2	LHX6, SOX6
In_63	95	Inhibitory neurons	Inh_MGE_like	Inh_MGE_like_ST18	SYT1, MAP2, GAD1, GAD2	LHX6, SOX6
In_65	91	Inhibitory neurons	Inh_MGE_like	Inh_MGE_like_ANO1	SYT1, MAP2, GAD1, GAD2	LHX6, SOX6
In_68	86	Inhibitory neurons	Inh_MGE_like	Inh_MGE_like_SST_ABI3BP	SYT1, MAP2, GAD1, GAD2	LHX6, SOX6
In_70	83	Inhibitory neurons	Inh_MGE_like	Inh_MGE_like_SST_PVALB	SYT1, MAP2, GAD1, GAD2	LHX6, SOX6
In_71	81	Inhibitory neurons	Inh_MGE_like	Inh_MGE_like_ST18	SYT1, MAP2, GAD1, GAD2	LHX6, SOX6
In_74	77	Inhibitory neurons	Inh_MGE_like	Inh_MGE_like_ST18	SYT1, MAP2, GAD1, GAD2	LHX6, SOX6
In_77	75	Inhibitory neurons	Inh_MGE_like	Inh_MGE_like_ST18	SYT1, MAP2, GAD1, GAD2	LHX6, SOX6
In_8	650	Inhibitory neurons	Inh_MGE_like	Inh_MGE_like_SST_PVALB	SYT1, MAP2, GAD1, GAD2	LHX6, SOX6
In_80	71	Inhibitory neurons	Inh_MGE_like	Inh_MGE_like_LHX8	SYT1, MAP2, GAD1, GAD2	LHX6, SOX6
In_81	68	Inhibitory neurons	Inh_MGE_like	Inh_MGE_like_ST18	SYT1, MAP2, GAD1, GAD2	LHX6, SOX6
In_85	64	Inhibitory neurons	Inh_MGE_like	Inh_MGE_like_ANO1	SYT1, MAP2, GAD1, GAD2	LHX6, SOX6
In_89	59	Inhibitory neurons	Inh_MGE_like	Inh_MGE_like_ANO1	SYT1, MAP2, GAD1, GAD2	LHX6, SOX6
In_90	57	Inhibitory neurons	Inh_MGE_like	Inh_MGE_like_SST_SLC24A2	SYT1, MAP2, GAD1, GAD2	LHX6, SOX6
In_91	57	Inhibitory neurons	Inh_MGE_like	Inh_MGE_like_SST_SLC24A2	SYT1, MAP2, GAD1, GAD2	LHX6, SOX6
In_93	54	Inhibitory neurons	Inh_MGE_like	Inh_MGE_like_ST18_PVALB	SYT1, MAP2, GAD1, GAD2	LHX6, SOX6
In_94	51	Inhibitory neurons	Inh_MGE_like	Inh_MGE_like_SST_ABI3BP	SYT1, MAP2, GAD1, GAD2	LHX6, SOX6
In_95	51	Inhibitory neurons	Inh_MGE_like	Inh_MGE_like_LHX8	SYT1, MAP2, GAD1, GAD2	LHX6, SOX6
In_96	47	Inhibitory neurons	Inh_MGE_like	Inh_MGE_like_ST18	SYT1, MAP2, GAD1, GAD2	LHX6, SOX6
COPs+NFOLs	137	Non-neuronal	Oligodendrocyte lineage	COPs+NFOLs	PDGFRA, BCAS1
Oligodendrocytes	4350	Non-neuronal	Oligodendrocyte lineage	Oligodendrocytes	PLP1, MBP
OPCs	11441	Non-neuronal	Oligodendrocyte lineage	OPCs	PDGFRA, OLIG2
Vascular_1	320	Non-neuronal	Vascular	Vascular	VWF
Vascular_2	76	Non-neuronal	Vascular	Vascular	VWF
