## Supplementary_tables for "Developmental origins and evolution of pallial cell types and structures in birds": Table_S3.xlsx

### Sheet: Sheet1
Abbreveiation	Full name
DG	Dentate gyrus
IG	Indusium griseum
FC	Fasciola cinerea
CA	Cornu Ammonis
ProS	Prosubiculum
SUB	Subiculum
Amy	Amygdala
NLOT	Nucleus of the lateral olfactory tract
PIR	Pirirofrm cortex
pyr	Pyramidal
L	Layer
IT	Intra-telencephalic
RHP	Retrohippocampal area
PPP	Parasubiculum, postsubiculum, presubiculum
ENTl	Lateral entorhinal cortex
ENTm	Medial entorhinal cortex
TPE	Temporal association, perirhinal, ectorhinal areas
NP	Near-projecting
CT	Cortico-thalamic projecting
RSP	Retrosplenial area
ACA	Anterior cingulate area
Hip	Hippocampus
CTX	Cortex
