## Supplementary_tables for "Developmental origins and evolution of pallial cell types and structures in birds": Table_S5.xlsx

### Sheet: Sheet1
Gene full name	Gene Symbol	Aliases	ENSEMBL GeneID
glutamate ionotropic receptor kainate type subunit 3	GRIK3		ENSGALG00000002098
netrin G2	NTNG2		ENSGALG00000003677
calcium voltage-gated channel subunit alpha1 H	CACNA1H		ENSGALG00000005215
SRY-box 6	SOX6		ENSGALG00000006074
heparan sulfate-glucosamine 3-sulfotransferase 4	HS3ST4		ENSGALG00000006290
ovomucin, alpha subunit	OVOA	MUC5B; alpha-subunit; alpha-ovomucin	ENSGALG00000006717
adenosine deaminase, RNA specific B2 (inactive)	ADARB2		ENSGALG00000006797
dachshund family transcription factor 2	DACH2		ENSGALG00000006886
KIAA1217	KIAA1217		ENSGALG00000007766
forkhead box P1	FOXP1		ENSGALG00000007769
SATB homeobox 2	SATB2		ENSGALG00000008135
regulator of G-protein signaling 6	RGS6		ENSGALG00000009368
forkhead box P2	FOXP2		ENSGALG00000009424
tachykinin precursor 1	TAC1		ENSGALG00000009737
prospero homeobox 1	PROX1		ENSGALG00000009791
neurexophilin 1	NXPH1		ENSGALG00000010711
potassium voltage-gated channel subfamily H member 5	KCNH5	EAG2	ENSGALG00000011858
glutamate metabotropic receptor 1	GRM1		ENSGALG00000012297
nuclear receptor subfamily 4 group A member 2	NR4A2		ENSGALG00000012538
phosphodiesterase 7B	PDE7B		ENSGALG00000013941
homer scaffolding protein 1	HOMER1		ENSGALG00000014813
RAR related orphan receptor B	RORB		ENSGALG00000015150
EPH receptor A7	EPHA7	CEPHA7	ENSGALG00000015593
cut like homeobox 1	CUX1	CASP; CUTL1	ENSGALG00000021636
MAF bZIP transcription factor	MAF		ENSGALG00000026258
copine 4	CPNE4		ENSGALG00000029235
leucine zipper protein 2	LUZP2		ENSGALG00000030151
B-cell CLL/lymphoma 11B	BCL11B		ENSGALG00000031862
B-cell CLL/lymphoma 11A	BCL11A		ENSGALG00000034048
glutamate decarboxylase 1	GAD1	GAD67	ENSGALG00000034070
CUGBP Elav-like family member 2	CELF2	CUGBP2	ENSGALG00000034590
ETS variant 1	ETV1	ER81	ENSGALG00000035504
calsyntenin 2	CLSTN2		ENSGALG00000037387
glutamate ionotropic receptor AMPA type subunit 4	GRIA4	GluR4; GluR4c; GluR4d; GluR4s; GLUR4/D	ENSGALG00000038995
Meis homeobox 2	MEIS2	Meis2a.1; Meis2a.2	ENSGALG00000039118
solute carrier family 17 member 6	SLC17A6	VGLUT2	ENSGALG00000039254
glutamate decarboxylase 2	GAD2	GAD65	ENSGALG00000040436
synaptotagmin 1	SYT1		ENSGALG00000041094
anoctamin 1	ANO1	TMEM16A	ENSGALG00000041808
Purkinje cell protein 4	PCP4		ENSGALG00000022819
dipeptidyl peptidase like 10	DPP10		ENSGALG00000012156
contactin 4	CNTN4		ENSGALG00000008263
Hippocalcin like 1	HPCAL1		ENSGALG00000016443
Cysteine rich transmembrane BMP regulator 1	CRIM1		ENSGALG00000032640
Interleukin 1 receptor accessory protein like 2	IL1RAPL2		ENSGALG00000008888
Somatostatin	SST		ENSGALG00000007361
Zinc finger and BTB domain containing 32	ZBTB32		ENSGALG00000038540
Dishevelled associated activator of morphogenesis 2	DAAM2		ENSGALG00000010055
Oligodendrocyte lineage transcription factor 2	OLIG2		ENSGALG00000031010
Solute carrier family 1 member 3	SLC1A3		ENSGALG00000003582
