## Supplementary_tables for "Developmental origins and evolution of pallial cell types and structures in birds": Table_S6.xlsx

### Sheet: Sheet1
Species	Assembly
Mus musculus	GRCm38
Homo sapiens	GRCh38
Monodelphis domestica	ASM229v1
Chrysemys picta bellii	Chrysemys_picta_BioNano-3.0.4
Chelydra serpentina	Celydra_serpentina-1.0
Pogona vitticeps	pvi1.1
Anolis carolinensis	AnoCar2.0v2
Crocodylus porosus	CroPor_comp1
Taeniopygia guttata	bTaeGut1_v1
Gallus gallus	Gallus_gallus-5.0
